# Comprehensive structure-function analysis reveals gain- and loss-of-function mechanisms impacting oncogenic KRAS activity

**DOI:** 10.1101/2024.10.22.618529

**Authors:** Jason J. Kwon, Julien Dilly, Shengwu Liu, Eejung Kim, Yuemin Bian, Srisathiyanarayanan Dharmaiah, Timothy H. Tran, Kevin S. Kapner, Seav Huong Ly, Xiaoping Yang, Dana Rabara, Timothy J. Waybright, Andrew O. Giacomelli, Andrew L. Hong, Sean Misek, Belinda Wang, Arvind Ravi, John G. Doench, Rameen Beroukhim, Christopher T. Lemke, Kevin M. Haigis, Dominic Esposito, David E. Root, Dwight V. Nissley, Andrew G. Stephen, Frank McCormick, Dhirendra K. Simanshu, William C. Hahn, Andrew J. Aguirre

**Affiliations:** Department of Medical Oncology, Dana Farber Cancer Institute, Boston, MA, 02115, USA; Harvard Medical School, Boston, MA, 02115, USA; Broad Institute of MIT and Harvard, Cambridge, MA, 02142, USA; NCI RAS Initiative, Cancer Research Technology Program, Frederick National Laboratory for Cancer Research, Frederick, MD, USA; Humber Polytechnic, Toronto, ON, Canada; Department of Pediatrics, Emory University School of Medicine and Children’s Healthcare of Atlanta, Atlanta, GA, USA; University of California, San Francisco Helen Diller Family Comprehensive Cancer Center, University of California, San Francisco, CA, USA

**Keywords:** KRAS, cell transformation, structure-function, deep mutational scanning, cancers

## Abstract

To dissect variant-function relationships in the KRAS oncoprotein, we performed deep mutational scanning (DMS) screens for both wild-type and KRAS^G12D^ mutant alleles. We defined the spectrum of oncogenic potential for nearly all possible *KRAS* variants, identifying several novel transforming alleles and elucidating a model to describe the frequency of *KRAS* mutations in human cancer as a function of transforming potential, mutational probability, and tissue-specific mutational signatures. Biochemical and structural analyses of variants identified in a KRAS^G12D^ second-site suppressor DMS screen revealed that attenuation of oncogenic KRAS can be mediated by protein instability and conformational rigidity, resulting in reduced binding affinity to effector proteins, such as RAF and PI3-kinases, or reduced SOS-mediated nucleotide exchange activity. These studies define the landscape of single amino acid alterations that modulate the function of KRAS, providing a resource for the clinical interpretation of KRAS variants and elucidating mechanisms of oncogenic KRAS inactivation for therapeutic exploitation.
