## Extended Data Tables for "Comprehensive structure-function analysis reveals gain- and loss-of-function mechanisms impacting oncogenic KRAS activity": Extended Data Table 2.xlsx

### Sheet: Legend
Extend Data Table 2: TCGA analysis for both germline variant calls and a somatic KRAS mutation
Column	Description
germline_variant	Annotated TCGA germline KRAS variant
somatic_variant	Annotated TCGA somatic KRAS variant
coincidence_count	Number of Samples with both germline and somatic variant

### Sheet: TCGA Germline Somatic coinciden
germline_variant	somatic_variant	coincidence_count
12:25368380:T:G	A11_G12dup	1
12:25368380:T:G	A130V	1
12:25368380:T:G	A146P	2
12:25368380:T:G	A146T	25
12:25368380:T:G	A146V	3
12:25368380:T:G	A155D	1
12:25368380:T:G	A59E	2
12:25368380:T:G	A59G	3
12:25368380:T:G	A59T	4
12:25368380:T:G	C118S	2
12:25368380:T:G	D154N	1
12:25368380:T:G	D154Vfs*4	1
12:25368380:T:G	D33E	1
12:25368380:T:G	D92Y	1
12:25368380:T:G	E174Kfs*7	1
12:25368380:T:G	E3K	1
12:25368380:T:G	E62_E63insKYSAMR	1
12:25368380:T:G	E62K	2
12:25368380:T:G	E63delinsDQ	1
12:25368380:T:G	E63K	1
12:25368380:T:G	E98*	1
12:25368380:T:G	E98=	1
12:25368380:T:G	G10dup	1
12:25368380:T:G	G12A	39
12:25368380:T:G	G12C	95
12:25368380:T:G	G12D	208
12:25368380:T:G	G12R	37
12:25368380:T:G	G12S	25
12:25368380:T:G	G12V	183
12:25368380:T:G	G13=	2
12:25368380:T:G	G13C	14
12:25368380:T:G	G13D	75
12:25368380:T:G	G13V	1
12:25368380:T:G	G60=	9
12:25368380:T:G	H94N	1
12:25368380:T:G	I171Nfs*14	1
12:25368380:T:G	I21R	1
12:25368380:T:G	I24N	1
12:25368380:T:G	I36M	1
12:25368380:T:G	K117N	5
12:25368380:T:G	K176Q	1
12:25368380:T:G	K185Ifs*22	1
12:25368380:T:G	K5E	1
12:25368380:T:G	K88*	1
12:25368380:T:G	L19F	7
12:25368380:T:G	L23=	1
12:25368380:T:G	L52=	1
12:25368380:T:G	L56=	1
12:25368380:T:G	P110S	1
12:25368380:T:G	P140Lfs*21	1
12:25368380:T:G	P34L	1
12:25368380:T:G	Q129=	1
12:25368380:T:G	Q22K	3
12:25368380:T:G	Q61E	2
12:25368380:T:G	Q61H	22
12:25368380:T:G	Q61K	9
12:25368380:T:G	Q61L	10
12:25368380:T:G	Q61P	1
12:25368380:T:G	Q61R	8
12:25368380:T:G	R123Hfs*26	1
12:25368380:T:G	R135T	1
12:25368380:T:G	R151T	1
12:25368380:T:G	R164Q	2
12:25368380:T:G	R68M	1
12:25368380:T:G	R68S	1
12:25368380:T:G	S17T	1
12:25368380:T:G	T124Lfs*23	1
12:25368380:T:G	T158A	1
12:25368380:T:G	T20=	1
12:25368380:T:G	T20R	1
12:25368380:T:G	T35=	1
12:25368380:T:G	T58K	1
12:25368380:T:G	V14I	2
12:25368380:T:G	V7L	1
12:25368380:T:G	Y71C	1
12:25368380:T:G	Y96=	1
12:25368395:T:A	A11_G12dup	1
12:25368395:T:A	A130V	1
12:25368395:T:A	A146P	2
12:25368395:T:A	A146T	25
12:25368395:T:A	A146V	3
12:25368395:T:A	A155D	1
12:25368395:T:A	A59E	2
12:25368395:T:A	A59G	3
12:25368395:T:A	A59T	4
12:25368395:T:A	C118S	2
12:25368395:T:A	D154N	1
12:25368395:T:A	D154Vfs*4	1
12:25368395:T:A	D33E	1
12:25368395:T:A	D92Y	1
12:25368395:T:A	E174Kfs*7	1
12:25368395:T:A	E3K	1
12:25368395:T:A	E62_E63insKYSAMR	1
12:25368395:T:A	E62K	2
12:25368395:T:A	E63delinsDQ	1
12:25368395:T:A	E63K	1
12:25368395:T:A	E98*	1
12:25368395:T:A	E98=	1
12:25368395:T:A	G10dup	1
12:25368395:T:A	G12A	39
12:25368395:T:A	G12C	95
12:25368395:T:A	G12D	208
12:25368395:T:A	G12R	37
12:25368395:T:A	G12S	25
12:25368395:T:A	G12V	183
12:25368395:T:A	G13=	2
12:25368395:T:A	G13C	14
12:25368395:T:A	G13D	75
12:25368395:T:A	G13V	1
12:25368395:T:A	G60=	9
12:25368395:T:A	H94N	1
12:25368395:T:A	I171Nfs*14	1
12:25368395:T:A	I21R	1
12:25368395:T:A	I24N	1
12:25368395:T:A	I36M	1
12:25368395:T:A	K117N	5
12:25368395:T:A	K176Q	1
12:25368395:T:A	K185Ifs*22	1
12:25368395:T:A	K5E	1
12:25368395:T:A	K88*	1
12:25368395:T:A	L19F	7
12:25368395:T:A	L23=	1
12:25368395:T:A	L52=	1
12:25368395:T:A	L56=	1
12:25368395:T:A	P110S	1
12:25368395:T:A	P140Lfs*21	1
12:25368395:T:A	P34L	1
12:25368395:T:A	Q129=	1
12:25368395:T:A	Q22K	3
12:25368395:T:A	Q61E	2
12:25368395:T:A	Q61H	22
12:25368395:T:A	Q61K	9
12:25368395:T:A	Q61L	10
12:25368395:T:A	Q61P	1
12:25368395:T:A	Q61R	8
12:25368395:T:A	R123Hfs*26	1
12:25368395:T:A	R135T	1
12:25368395:T:A	R151T	1
12:25368395:T:A	R164Q	2
12:25368395:T:A	R68M	1
12:25368395:T:A	R68S	1
12:25368395:T:A	S17T	1
12:25368395:T:A	T124Lfs*23	1
12:25368395:T:A	T158A	1
12:25368395:T:A	T20=	1
12:25368395:T:A	T20R	1
12:25368395:T:A	T35=	1
12:25368395:T:A	T58K	1
12:25368395:T:A	V14I	2
12:25368395:T:A	V7L	1
12:25368395:T:A	Y71C	1
12:25368395:T:A	Y96=	1
12:25368405:A:T	A11_G12dup	1
12:25368405:A:T	A130V	1
12:25368405:A:T	A146P	2
12:25368405:A:T	A146T	25
12:25368405:A:T	A146V	3
12:25368405:A:T	A155D	1
12:25368405:A:T	A59E	2
12:25368405:A:T	A59G	3
12:25368405:A:T	A59T	4
12:25368405:A:T	C118S	2
12:25368405:A:T	D154N	1
12:25368405:A:T	D154Vfs*4	1
12:25368405:A:T	D33E	1
12:25368405:A:T	D92Y	1
12:25368405:A:T	E174Kfs*7	1
12:25368405:A:T	E3K	1
12:25368405:A:T	E62_E63insKYSAMR	1
12:25368405:A:T	E62K	2
12:25368405:A:T	E63delinsDQ	1
12:25368405:A:T	E63K	1
12:25368405:A:T	E98*	1
12:25368405:A:T	E98=	1
12:25368405:A:T	G10dup	1
12:25368405:A:T	G12A	39
12:25368405:A:T	G12C	95
12:25368405:A:T	G12D	208
12:25368405:A:T	G12R	37
12:25368405:A:T	G12S	25
12:25368405:A:T	G12V	183
12:25368405:A:T	G13=	2
12:25368405:A:T	G13C	14
12:25368405:A:T	G13D	75
12:25368405:A:T	G13V	1
12:25368405:A:T	G60=	9
12:25368405:A:T	H94N	1
12:25368405:A:T	I171Nfs*14	1
12:25368405:A:T	I21R	1
12:25368405:A:T	I24N	1
12:25368405:A:T	I36M	1
12:25368405:A:T	K117N	5
12:25368405:A:T	K176Q	1
12:25368405:A:T	K185Ifs*22	1
12:25368405:A:T	K5E	1
12:25368405:A:T	K88*	1
12:25368405:A:T	L19F	7
12:25368405:A:T	L23=	1
12:25368405:A:T	L52=	1
12:25368405:A:T	L56=	1
12:25368405:A:T	P110S	1
12:25368405:A:T	P140Lfs*21	1
12:25368405:A:T	P34L	1
12:25368405:A:T	Q129=	1
12:25368405:A:T	Q22K	3
12:25368405:A:T	Q61E	2
12:25368405:A:T	Q61H	22
12:25368405:A:T	Q61K	9
12:25368405:A:T	Q61L	10
12:25368405:A:T	Q61P	1
12:25368405:A:T	Q61R	8
12:25368405:A:T	R123Hfs*26	1
12:25368405:A:T	R135T	1
12:25368405:A:T	R151T	1
12:25368405:A:T	R164Q	2
12:25368405:A:T	R68M	1
12:25368405:A:T	R68S	1
12:25368405:A:T	S17T	1
12:25368405:A:T	T124Lfs*23	1
12:25368405:A:T	T158A	1
12:25368405:A:T	T20=	1
12:25368405:A:T	T20R	1
12:25368405:A:T	T35=	1
12:25368405:A:T	T58K	1
12:25368405:A:T	V14I	2
12:25368405:A:T	V7L	1
12:25368405:A:T	Y71C	1
12:25368405:A:T	Y96=	1
12:25368410:C:T	A11_G12dup	1
12:25368410:C:T	A130V	1
12:25368410:C:T	A146P	2
12:25368410:C:T	A146T	25
12:25368410:C:T	A146V	3
12:25368410:C:T	A155D	1
12:25368410:C:T	A59E	2
12:25368410:C:T	A59G	3
12:25368410:C:T	A59T	4
12:25368410:C:T	C118S	2
12:25368410:C:T	D154N	1
12:25368410:C:T	D154Vfs*4	1
12:25368410:C:T	D33E	1
12:25368410:C:T	D92Y	1
12:25368410:C:T	E174Kfs*7	1
12:25368410:C:T	E3K	1
12:25368410:C:T	E62_E63insKYSAMR	1
12:25368410:C:T	E62K	2
12:25368410:C:T	E63delinsDQ	1
12:25368410:C:T	E63K	1
12:25368410:C:T	E98*	1
12:25368410:C:T	E98=	1
12:25368410:C:T	G10dup	1
12:25368410:C:T	G12A	39
12:25368410:C:T	G12C	95
12:25368410:C:T	G12D	208
12:25368410:C:T	G12R	37
12:25368410:C:T	G12S	25
12:25368410:C:T	G12V	183
12:25368410:C:T	G13=	2
12:25368410:C:T	G13C	14
12:25368410:C:T	G13D	75
12:25368410:C:T	G13V	1
12:25368410:C:T	G60=	9
12:25368410:C:T	H94N	1
12:25368410:C:T	I171Nfs*14	1
12:25368410:C:T	I21R	1
12:25368410:C:T	I24N	1
12:25368410:C:T	I36M	1
12:25368410:C:T	K117N	5
12:25368410:C:T	K176Q	1
12:25368410:C:T	K185Ifs*22	1
12:25368410:C:T	K5E	1
12:25368410:C:T	K88*	1
12:25368410:C:T	L19F	7
12:25368410:C:T	L23=	1
12:25368410:C:T	L52=	1
12:25368410:C:T	L56=	1
12:25368410:C:T	P110S	1
12:25368410:C:T	P140Lfs*21	1
12:25368410:C:T	P34L	1
12:25368410:C:T	Q129=	1
12:25368410:C:T	Q22K	3
12:25368410:C:T	Q61E	2
12:25368410:C:T	Q61H	22
12:25368410:C:T	Q61K	9
12:25368410:C:T	Q61L	10
12:25368410:C:T	Q61P	1
12:25368410:C:T	Q61R	8
12:25368410:C:T	R123Hfs*26	1
12:25368410:C:T	R135T	1
12:25368410:C:T	R151T	1
12:25368410:C:T	R164Q	2
12:25368410:C:T	R68M	1
12:25368410:C:T	R68S	1
12:25368410:C:T	S17T	1
12:25368410:C:T	T124Lfs*23	1
12:25368410:C:T	T158A	1
12:25368410:C:T	T20=	1
12:25368410:C:T	T20R	1
12:25368410:C:T	T35=	1
12:25368410:C:T	T58K	1
12:25368410:C:T	V14I	2
12:25368410:C:T	V7L	1
12:25368410:C:T	Y71C	1
12:25368410:C:T	Y96=	1
12:25368432:G:A	A11_G12dup	1
12:25368432:G:A	A130V	1
12:25368432:G:A	A146P	2
12:25368432:G:A	A146T	25
12:25368432:G:A	A146V	3
12:25368432:G:A	A155D	1
12:25368432:G:A	A59E	2
12:25368432:G:A	A59G	3
12:25368432:G:A	A59T	4
12:25368432:G:A	C118S	2
12:25368432:G:A	D154N	1
12:25368432:G:A	D154Vfs*4	1
12:25368432:G:A	D33E	1
12:25368432:G:A	D92Y	1
12:25368432:G:A	E174Kfs*7	1
12:25368432:G:A	E3K	1
12:25368432:G:A	E62_E63insKYSAMR	1
12:25368432:G:A	E62K	2
12:25368432:G:A	E63delinsDQ	1
12:25368432:G:A	E63K	1
12:25368432:G:A	E98*	1
12:25368432:G:A	E98=	1
12:25368432:G:A	G10dup	1
12:25368432:G:A	G12A	39
12:25368432:G:A	G12C	95
12:25368432:G:A	G12D	208
12:25368432:G:A	G12R	37
12:25368432:G:A	G12S	25
12:25368432:G:A	G12V	183
12:25368432:G:A	G13=	2
12:25368432:G:A	G13C	14
12:25368432:G:A	G13D	75
12:25368432:G:A	G13V	1
12:25368432:G:A	G60=	9
12:25368432:G:A	H94N	1
12:25368432:G:A	I171Nfs*14	1
12:25368432:G:A	I21R	1
12:25368432:G:A	I24N	1
12:25368432:G:A	I36M	1
12:25368432:G:A	K117N	5
12:25368432:G:A	K176Q	1
12:25368432:G:A	K185Ifs*22	1
12:25368432:G:A	K5E	1
12:25368432:G:A	K88*	1
12:25368432:G:A	L19F	7
12:25368432:G:A	L23=	1
12:25368432:G:A	L52=	1
12:25368432:G:A	L56=	1
12:25368432:G:A	P110S	1
12:25368432:G:A	P140Lfs*21	1
12:25368432:G:A	P34L	1
12:25368432:G:A	Q129=	1
12:25368432:G:A	Q22K	3
12:25368432:G:A	Q61E	2
12:25368432:G:A	Q61H	22
12:25368432:G:A	Q61K	9
12:25368432:G:A	Q61L	10
12:25368432:G:A	Q61P	1
12:25368432:G:A	Q61R	8
12:25368432:G:A	R123Hfs*26	1
12:25368432:G:A	R135T	1
12:25368432:G:A	R151T	1
12:25368432:G:A	R164Q	2
12:25368432:G:A	R68M	1
12:25368432:G:A	R68S	1
12:25368432:G:A	S17T	1
12:25368432:G:A	T124Lfs*23	1
12:25368432:G:A	T158A	1
12:25368432:G:A	T20=	1
12:25368432:G:A	T20R	1
12:25368432:G:A	T35=	1
12:25368432:G:A	T58K	1
12:25368432:G:A	V14I	2
12:25368432:G:A	V7L	1
12:25368432:G:A	Y71C	1
12:25368432:G:A	Y96=	1
12:25368449:A:T	A11_G12dup	1
12:25368449:A:T	A130V	1
12:25368449:A:T	A146P	2
12:25368449:A:T	A146T	25
12:25368449:A:T	A146V	3
12:25368449:A:T	A155D	1
12:25368449:A:T	A59E	2
12:25368449:A:T	A59G	3
12:25368449:A:T	A59T	4
12:25368449:A:T	C118S	2
12:25368449:A:T	D154N	1
12:25368449:A:T	D154Vfs*4	1
12:25368449:A:T	D33E	1
12:25368449:A:T	D92Y	1
12:25368449:A:T	E174Kfs*7	1
12:25368449:A:T	E3K	1
12:25368449:A:T	E62_E63insKYSAMR	1
12:25368449:A:T	E62K	2
12:25368449:A:T	E63delinsDQ	1
12:25368449:A:T	E63K	1
12:25368449:A:T	E98*	1
12:25368449:A:T	E98=	1
12:25368449:A:T	G10dup	1
12:25368449:A:T	G12A	39
12:25368449:A:T	G12C	95
12:25368449:A:T	G12D	208
12:25368449:A:T	G12R	37
12:25368449:A:T	G12S	25
12:25368449:A:T	G12V	183
12:25368449:A:T	G13=	2
12:25368449:A:T	G13C	14
12:25368449:A:T	G13D	75
12:25368449:A:T	G13V	1
12:25368449:A:T	G60=	9
12:25368449:A:T	H94N	1
12:25368449:A:T	I171Nfs*14	1
12:25368449:A:T	I21R	1
12:25368449:A:T	I24N	1
12:25368449:A:T	I36M	1
12:25368449:A:T	K117N	5
12:25368449:A:T	K176Q	1
12:25368449:A:T	K185Ifs*22	1
12:25368449:A:T	K5E	1
12:25368449:A:T	K88*	1
12:25368449:A:T	L19F	7
12:25368449:A:T	L23=	1
12:25368449:A:T	L52=	1
12:25368449:A:T	L56=	1
12:25368449:A:T	P110S	1
12:25368449:A:T	P140Lfs*21	1
12:25368449:A:T	P34L	1
12:25368449:A:T	Q129=	1
12:25368449:A:T	Q22K	3
12:25368449:A:T	Q61E	2
12:25368449:A:T	Q61H	22
12:25368449:A:T	Q61K	9
12:25368449:A:T	Q61L	10
12:25368449:A:T	Q61P	1
12:25368449:A:T	Q61R	8
12:25368449:A:T	R123Hfs*26	1
12:25368449:A:T	R135T	1
12:25368449:A:T	R151T	1
12:25368449:A:T	R164Q	2
12:25368449:A:T	R68M	1
12:25368449:A:T	R68S	1
12:25368449:A:T	S17T	1
12:25368449:A:T	T124Lfs*23	1
12:25368449:A:T	T158A	1
12:25368449:A:T	T20=	1
12:25368449:A:T	T20R	1
12:25368449:A:T	T35=	1
12:25368449:A:T	T58K	1
12:25368449:A:T	V14I	2
12:25368449:A:T	V7L	1
12:25368449:A:T	Y71C	1
12:25368449:A:T	Y96=	1
12:25368462:C:T	A11_G12dup	1
12:25368462:C:T	A130V	1
12:25368462:C:T	A146P	2
12:25368462:C:T	A146T	25
12:25368462:C:T	A146V	3
12:25368462:C:T	A155D	1
12:25368462:C:T	A59E	2
12:25368462:C:T	A59G	3
12:25368462:C:T	A59T	4
12:25368462:C:T	C118S	2
12:25368462:C:T	D154N	1
12:25368462:C:T	D154Vfs*4	1
12:25368462:C:T	D33E	1
12:25368462:C:T	D92Y	1
12:25368462:C:T	E174Kfs*7	1
12:25368462:C:T	E3K	1
12:25368462:C:T	E62_E63insKYSAMR	1
12:25368462:C:T	E62K	2
12:25368462:C:T	E63delinsDQ	1
12:25368462:C:T	E63K	1
12:25368462:C:T	E98*	1
12:25368462:C:T	E98=	1
12:25368462:C:T	G10dup	1
12:25368462:C:T	G12A	39
12:25368462:C:T	G12C	95
12:25368462:C:T	G12D	208
12:25368462:C:T	G12R	37
12:25368462:C:T	G12S	25
12:25368462:C:T	G12V	183
12:25368462:C:T	G13=	2
12:25368462:C:T	G13C	14
12:25368462:C:T	G13D	75
12:25368462:C:T	G13V	1
12:25368462:C:T	G60=	9
12:25368462:C:T	H94N	1
12:25368462:C:T	I171Nfs*14	1
12:25368462:C:T	I21R	1
12:25368462:C:T	I24N	1
12:25368462:C:T	I36M	1
12:25368462:C:T	K117N	5
12:25368462:C:T	K176Q	1
12:25368462:C:T	K185Ifs*22	1
12:25368462:C:T	K5E	1
12:25368462:C:T	K88*	1
12:25368462:C:T	L19F	7
12:25368462:C:T	L23=	1
12:25368462:C:T	L52=	1
12:25368462:C:T	L56=	1
12:25368462:C:T	P110S	1
12:25368462:C:T	P140Lfs*21	1
12:25368462:C:T	P34L	1
12:25368462:C:T	Q129=	1
12:25368462:C:T	Q22K	3
12:25368462:C:T	Q61E	2
12:25368462:C:T	Q61H	22
12:25368462:C:T	Q61K	9
12:25368462:C:T	Q61L	10
12:25368462:C:T	Q61P	1
12:25368462:C:T	Q61R	8
12:25368462:C:T	R123Hfs*26	1
12:25368462:C:T	R135T	1
12:25368462:C:T	R151T	1
12:25368462:C:T	R164Q	2
12:25368462:C:T	R68M	1
12:25368462:C:T	R68S	1
12:25368462:C:T	S17T	1
12:25368462:C:T	T124Lfs*23	1
12:25368462:C:T	T158A	1
12:25368462:C:T	T20=	1
12:25368462:C:T	T20R	1
12:25368462:C:T	T35=	1
12:25368462:C:T	T58K	1
12:25368462:C:T	V14I	2
12:25368462:C:T	V7L	1
12:25368462:C:T	Y71C	1
12:25368462:C:T	Y96=	1
12:25368467:C:T	A11_G12dup	1
12:25368467:C:T	A130V	1
12:25368467:C:T	A146P	2
12:25368467:C:T	A146T	25
12:25368467:C:T	A146V	3
12:25368467:C:T	A155D	1
12:25368467:C:T	A59E	2
12:25368467:C:T	A59G	3
12:25368467:C:T	A59T	4
12:25368467:C:T	C118S	2
12:25368467:C:T	D154N	1
12:25368467:C:T	D154Vfs*4	1
12:25368467:C:T	D33E	1
12:25368467:C:T	D92Y	1
12:25368467:C:T	E174Kfs*7	1
12:25368467:C:T	E3K	1
12:25368467:C:T	E62_E63insKYSAMR	1
12:25368467:C:T	E62K	2
12:25368467:C:T	E63delinsDQ	1
12:25368467:C:T	E63K	1
12:25368467:C:T	E98*	1
12:25368467:C:T	E98=	1
12:25368467:C:T	G10dup	1
12:25368467:C:T	G12A	39
12:25368467:C:T	G12C	95
12:25368467:C:T	G12D	208
12:25368467:C:T	G12R	37
12:25368467:C:T	G12S	25
12:25368467:C:T	G12V	183
12:25368467:C:T	G13=	2
12:25368467:C:T	G13C	14
12:25368467:C:T	G13D	75
12:25368467:C:T	G13V	1
12:25368467:C:T	G60=	9
12:25368467:C:T	H94N	1
12:25368467:C:T	I171Nfs*14	1
12:25368467:C:T	I21R	1
12:25368467:C:T	I24N	1
12:25368467:C:T	I36M	1
12:25368467:C:T	K117N	5
12:25368467:C:T	K176Q	1
12:25368467:C:T	K185Ifs*22	1
12:25368467:C:T	K5E	1
12:25368467:C:T	K88*	1
12:25368467:C:T	L19F	7
12:25368467:C:T	L23=	1
12:25368467:C:T	L52=	1
12:25368467:C:T	L56=	1
12:25368467:C:T	P110S	1
12:25368467:C:T	P140Lfs*21	1
12:25368467:C:T	P34L	1
12:25368467:C:T	Q129=	1
12:25368467:C:T	Q22K	3
12:25368467:C:T	Q61E	2
12:25368467:C:T	Q61H	22
12:25368467:C:T	Q61K	9
12:25368467:C:T	Q61L	10
12:25368467:C:T	Q61P	1
12:25368467:C:T	Q61R	8
12:25368467:C:T	R123Hfs*26	1
12:25368467:C:T	R135T	1
12:25368467:C:T	R151T	1
12:25368467:C:T	R164Q	2
12:25368467:C:T	R68M	1
12:25368467:C:T	R68S	1
12:25368467:C:T	S17T	1
12:25368467:C:T	T124Lfs*23	1
12:25368467:C:T	T158A	1
12:25368467:C:T	T20=	1
12:25368467:C:T	T20R	1
12:25368467:C:T	T35=	1
12:25368467:C:T	T58K	1
12:25368467:C:T	V14I	2
12:25368467:C:T	V7L	1
12:25368467:C:T	Y71C	1
12:25368467:C:T	Y96=	1
12:25368484:T:C	A11_G12dup	1
12:25368484:T:C	A130V	1
12:25368484:T:C	A146P	2
12:25368484:T:C	A146T	25
12:25368484:T:C	A146V	3
12:25368484:T:C	A155D	1
12:25368484:T:C	A59E	2
12:25368484:T:C	A59G	3
12:25368484:T:C	A59T	4
12:25368484:T:C	C118S	2
12:25368484:T:C	D154N	1
12:25368484:T:C	D154Vfs*4	1
12:25368484:T:C	D33E	1
12:25368484:T:C	D92Y	1
12:25368484:T:C	E174Kfs*7	1
12:25368484:T:C	E3K	1
12:25368484:T:C	E62_E63insKYSAMR	1
12:25368484:T:C	E62K	2
12:25368484:T:C	E63delinsDQ	1
12:25368484:T:C	E63K	1
12:25368484:T:C	E98*	1
12:25368484:T:C	E98=	1
12:25368484:T:C	G10dup	1
12:25368484:T:C	G12A	39
12:25368484:T:C	G12C	95
12:25368484:T:C	G12D	208
12:25368484:T:C	G12R	37
12:25368484:T:C	G12S	25
12:25368484:T:C	G12V	183
12:25368484:T:C	G13=	2
12:25368484:T:C	G13C	14
12:25368484:T:C	G13D	75
12:25368484:T:C	G13V	1
12:25368484:T:C	G60=	9
12:25368484:T:C	H94N	1
12:25368484:T:C	I171Nfs*14	1
12:25368484:T:C	I21R	1
12:25368484:T:C	I24N	1
12:25368484:T:C	I36M	1
12:25368484:T:C	K117N	5
12:25368484:T:C	K176Q	1
12:25368484:T:C	K185Ifs*22	1
12:25368484:T:C	K5E	1
12:25368484:T:C	K88*	1
12:25368484:T:C	L19F	7
12:25368484:T:C	L23=	1
12:25368484:T:C	L52=	1
12:25368484:T:C	L56=	1
12:25368484:T:C	P110S	1
12:25368484:T:C	P140Lfs*21	1
12:25368484:T:C	P34L	1
12:25368484:T:C	Q129=	1
12:25368484:T:C	Q22K	3
12:25368484:T:C	Q61E	2
12:25368484:T:C	Q61H	22
12:25368484:T:C	Q61K	9
12:25368484:T:C	Q61L	10
12:25368484:T:C	Q61P	1
12:25368484:T:C	Q61R	8
12:25368484:T:C	R123Hfs*26	1
12:25368484:T:C	R135T	1
12:25368484:T:C	R151T	1
12:25368484:T:C	R164Q	2
12:25368484:T:C	R68M	1
12:25368484:T:C	R68S	1
12:25368484:T:C	S17T	1
12:25368484:T:C	T124Lfs*23	1
12:25368484:T:C	T158A	1
12:25368484:T:C	T20=	1
12:25368484:T:C	T20R	1
12:25368484:T:C	T35=	1
12:25368484:T:C	T58K	1
12:25368484:T:C	V14I	2
12:25368484:T:C	V7L	1
12:25368484:T:C	Y71C	1
12:25368484:T:C	Y96=	1
12:25378587:A:G	A11_G12dup	1
12:25378587:A:G	A130V	1
12:25378587:A:G	A146P	2
12:25378587:A:G	A146T	25
12:25378587:A:G	A146V	3
12:25378587:A:G	A155D	1
12:25378587:A:G	A59E	2
12:25378587:A:G	A59G	3
12:25378587:A:G	A59T	4
12:25378587:A:G	C118S	2
12:25378587:A:G	D154N	1
12:25378587:A:G	D154Vfs*4	1
12:25378587:A:G	D33E	1
12:25378587:A:G	D92Y	1
12:25378587:A:G	E174Kfs*7	1
12:25378587:A:G	E3K	1
12:25378587:A:G	E62_E63insKYSAMR	1
12:25378587:A:G	E62K	2
12:25378587:A:G	E63delinsDQ	1
12:25378587:A:G	E63K	1
12:25378587:A:G	E98*	1
12:25378587:A:G	E98=	1
12:25378587:A:G	G10dup	1
12:25378587:A:G	G12A	39
12:25378587:A:G	G12C	95
12:25378587:A:G	G12D	208
12:25378587:A:G	G12R	37
12:25378587:A:G	G12S	25
12:25378587:A:G	G12V	183
12:25378587:A:G	G13=	2
12:25378587:A:G	G13C	14
12:25378587:A:G	G13D	75
12:25378587:A:G	G13V	1
12:25378587:A:G	G60=	9
12:25378587:A:G	H94N	1
12:25378587:A:G	I171Nfs*14	1
12:25378587:A:G	I21R	1
12:25378587:A:G	I24N	1
12:25378587:A:G	I36M	1
12:25378587:A:G	K117N	5
12:25378587:A:G	K176Q	1
12:25378587:A:G	K185Ifs*22	1
12:25378587:A:G	K5E	1
12:25378587:A:G	K88*	1
12:25378587:A:G	L19F	7
12:25378587:A:G	L23=	1
12:25378587:A:G	L52=	1
12:25378587:A:G	L56=	1
12:25378587:A:G	P110S	1
12:25378587:A:G	P140Lfs*21	1
12:25378587:A:G	P34L	1
12:25378587:A:G	Q129=	1
12:25378587:A:G	Q22K	3
12:25378587:A:G	Q61E	2
12:25378587:A:G	Q61H	22
12:25378587:A:G	Q61K	9
12:25378587:A:G	Q61L	10
12:25378587:A:G	Q61P	1
12:25378587:A:G	Q61R	8
12:25378587:A:G	R123Hfs*26	1
12:25378587:A:G	R135T	1
12:25378587:A:G	R151T	1
12:25378587:A:G	R164Q	2
12:25378587:A:G	R68M	1
12:25378587:A:G	R68S	1
12:25378587:A:G	S17T	1
12:25378587:A:G	T124Lfs*23	1
12:25378587:A:G	T158A	1
12:25378587:A:G	T20=	1
12:25378587:A:G	T20R	1
12:25378587:A:G	T35=	1
12:25378587:A:G	T58K	1
12:25378587:A:G	V14I	2
12:25378587:A:G	V7L	1
12:25378587:A:G	Y71C	1
12:25378587:A:G	Y96=	1
12:25378591:C:T	A11_G12dup	1
12:25378591:C:T	A130V	1
12:25378591:C:T	A146P	2
12:25378591:C:T	A146T	25
12:25378591:C:T	A146V	3
12:25378591:C:T	A155D	1
12:25378591:C:T	A59E	2
12:25378591:C:T	A59G	3
12:25378591:C:T	A59T	4
12:25378591:C:T	C118S	2
12:25378591:C:T	D154N	1
12:25378591:C:T	D154Vfs*4	1
12:25378591:C:T	D33E	1
12:25378591:C:T	D92Y	1
12:25378591:C:T	E174Kfs*7	1
12:25378591:C:T	E3K	1
12:25378591:C:T	E62_E63insKYSAMR	1
12:25378591:C:T	E62K	2
12:25378591:C:T	E63delinsDQ	1
12:25378591:C:T	E63K	1
12:25378591:C:T	E98*	1
12:25378591:C:T	E98=	1
12:25378591:C:T	G10dup	1
12:25378591:C:T	G12A	39
12:25378591:C:T	G12C	95
12:25378591:C:T	G12D	208
12:25378591:C:T	G12R	37
12:25378591:C:T	G12S	25
12:25378591:C:T	G12V	183
12:25378591:C:T	G13=	2
12:25378591:C:T	G13C	14
12:25378591:C:T	G13D	75
12:25378591:C:T	G13V	1
12:25378591:C:T	G60=	9
12:25378591:C:T	H94N	1
12:25378591:C:T	I171Nfs*14	1
12:25378591:C:T	I21R	1
12:25378591:C:T	I24N	1
12:25378591:C:T	I36M	1
12:25378591:C:T	K117N	5
12:25378591:C:T	K176Q	1
12:25378591:C:T	K185Ifs*22	1
12:25378591:C:T	K5E	1
12:25378591:C:T	K88*	1
12:25378591:C:T	L19F	7
12:25378591:C:T	L23=	1
12:25378591:C:T	L52=	1
12:25378591:C:T	L56=	1
12:25378591:C:T	P110S	1
12:25378591:C:T	P140Lfs*21	1
12:25378591:C:T	P34L	1
12:25378591:C:T	Q129=	1
12:25378591:C:T	Q22K	3
12:25378591:C:T	Q61E	2
12:25378591:C:T	Q61H	22
12:25378591:C:T	Q61K	9
12:25378591:C:T	Q61L	10
12:25378591:C:T	Q61P	1
12:25378591:C:T	Q61R	8
12:25378591:C:T	R123Hfs*26	1
12:25378591:C:T	R135T	1
12:25378591:C:T	R151T	1
12:25378591:C:T	R164Q	2
12:25378591:C:T	R68M	1
12:25378591:C:T	R68S	1
12:25378591:C:T	S17T	1
12:25378591:C:T	T124Lfs*23	1
12:25378591:C:T	T158A	1
12:25378591:C:T	T20=	1
12:25378591:C:T	T20R	1
12:25378591:C:T	T35=	1
12:25378591:C:T	T58K	1
12:25378591:C:T	V14I	2
12:25378591:C:T	V7L	1
12:25378591:C:T	Y71C	1
12:25378591:C:T	Y96=	1
12:25378617:T:C	A11_G12dup	1
12:25378617:T:C	A130V	1
12:25378617:T:C	A146P	2
12:25378617:T:C	A146T	25
12:25378617:T:C	A146V	3
12:25378617:T:C	A155D	1
12:25378617:T:C	A59E	2
12:25378617:T:C	A59G	3
12:25378617:T:C	A59T	4
12:25378617:T:C	C118S	2
12:25378617:T:C	D154N	1
12:25378617:T:C	D154Vfs*4	1
12:25378617:T:C	D33E	1
12:25378617:T:C	D92Y	1
12:25378617:T:C	E174Kfs*7	1
12:25378617:T:C	E3K	1
12:25378617:T:C	E62_E63insKYSAMR	1
12:25378617:T:C	E62K	2
12:25378617:T:C	E63delinsDQ	1
12:25378617:T:C	E63K	1
12:25378617:T:C	E98*	1
12:25378617:T:C	E98=	1
12:25378617:T:C	G10dup	1
12:25378617:T:C	G12A	39
12:25378617:T:C	G12C	95
12:25378617:T:C	G12D	208
12:25378617:T:C	G12R	37
12:25378617:T:C	G12S	25
12:25378617:T:C	G12V	183
12:25378617:T:C	G13=	2
12:25378617:T:C	G13C	14
12:25378617:T:C	G13D	75
12:25378617:T:C	G13V	1
12:25378617:T:C	G60=	9
12:25378617:T:C	H94N	1
12:25378617:T:C	I171Nfs*14	1
12:25378617:T:C	I21R	1
12:25378617:T:C	I24N	1
12:25378617:T:C	I36M	1
12:25378617:T:C	K117N	5
12:25378617:T:C	K176Q	1
12:25378617:T:C	K185Ifs*22	1
12:25378617:T:C	K5E	1
12:25378617:T:C	K88*	1
12:25378617:T:C	L19F	7
12:25378617:T:C	L23=	1
12:25378617:T:C	L52=	1
12:25378617:T:C	L56=	1
12:25378617:T:C	P110S	1
12:25378617:T:C	P140Lfs*21	1
12:25378617:T:C	P34L	1
12:25378617:T:C	Q129=	1
12:25378617:T:C	Q22K	3
12:25378617:T:C	Q61E	2
12:25378617:T:C	Q61H	22
12:25378617:T:C	Q61K	9
12:25378617:T:C	Q61L	10
12:25378617:T:C	Q61P	1
12:25378617:T:C	Q61R	8
12:25378617:T:C	R123Hfs*26	1
12:25378617:T:C	R135T	1
12:25378617:T:C	R151T	1
12:25378617:T:C	R164Q	2
12:25378617:T:C	R68M	1
12:25378617:T:C	R68S	1
12:25378617:T:C	S17T	1
12:25378617:T:C	T124Lfs*23	1
12:25378617:T:C	T158A	1
12:25378617:T:C	T20=	1
12:25378617:T:C	T20R	1
12:25378617:T:C	T35=	1
12:25378617:T:C	T58K	1
12:25378617:T:C	V14I	2
12:25378617:T:C	V7L	1
12:25378617:T:C	Y71C	1
12:25378617:T:C	Y96=	1
12:25378664:C:T	A11_G12dup	1
12:25378664:C:T	A130V	1
12:25378664:C:T	A146P	2
12:25378664:C:T	A146T	25
12:25378664:C:T	A146V	3
12:25378664:C:T	A155D	1
12:25378664:C:T	A59E	2
12:25378664:C:T	A59G	3
12:25378664:C:T	A59T	4
12:25378664:C:T	C118S	2
12:25378664:C:T	D154N	1
12:25378664:C:T	D154Vfs*4	1
12:25378664:C:T	D33E	1
12:25378664:C:T	D92Y	1
12:25378664:C:T	E174Kfs*7	1
12:25378664:C:T	E3K	1
12:25378664:C:T	E62_E63insKYSAMR	1
12:25378664:C:T	E62K	2
12:25378664:C:T	E63delinsDQ	1
12:25378664:C:T	E63K	1
12:25378664:C:T	E98*	1
12:25378664:C:T	E98=	1
12:25378664:C:T	G10dup	1
12:25378664:C:T	G12A	39
12:25378664:C:T	G12C	95
12:25378664:C:T	G12D	208
12:25378664:C:T	G12R	37
12:25378664:C:T	G12S	25
12:25378664:C:T	G12V	183
12:25378664:C:T	G13=	2
12:25378664:C:T	G13C	14
12:25378664:C:T	G13D	75
12:25378664:C:T	G13V	1
12:25378664:C:T	G60=	9
12:25378664:C:T	H94N	1
12:25378664:C:T	I171Nfs*14	1
12:25378664:C:T	I21R	1
12:25378664:C:T	I24N	1
12:25378664:C:T	I36M	1
12:25378664:C:T	K117N	5
12:25378664:C:T	K176Q	1
12:25378664:C:T	K185Ifs*22	1
12:25378664:C:T	K5E	1
12:25378664:C:T	K88*	1
12:25378664:C:T	L19F	7
12:25378664:C:T	L23=	1
12:25378664:C:T	L52=	1
12:25378664:C:T	L56=	1
12:25378664:C:T	P110S	1
12:25378664:C:T	P140Lfs*21	1
12:25378664:C:T	P34L	1
12:25378664:C:T	Q129=	1
12:25378664:C:T	Q22K	3
12:25378664:C:T	Q61E	2
12:25378664:C:T	Q61H	22
12:25378664:C:T	Q61K	9
12:25378664:C:T	Q61L	10
12:25378664:C:T	Q61P	1
12:25378664:C:T	Q61R	8
12:25378664:C:T	R123Hfs*26	1
12:25378664:C:T	R135T	1
12:25378664:C:T	R151T	1
12:25378664:C:T	R164Q	2
12:25378664:C:T	R68M	1
12:25378664:C:T	R68S	1
12:25378664:C:T	S17T	1
12:25378664:C:T	T124Lfs*23	1
12:25378664:C:T	T158A	1
12:25378664:C:T	T20=	1
12:25378664:C:T	T20R	1
12:25378664:C:T	T35=	1
12:25378664:C:T	T58K	1
12:25378664:C:T	V14I	2
12:25378664:C:T	V7L	1
12:25378664:C:T	Y71C	1
12:25378664:C:T	Y96=	1
12:25380194:T:C	A11_G12dup	1
12:25380194:T:C	A130V	1
12:25380194:T:C	A146P	2
12:25380194:T:C	A146T	25
12:25380194:T:C	A146V	3
12:25380194:T:C	A155D	1
12:25380194:T:C	A59E	2
12:25380194:T:C	A59G	3
12:25380194:T:C	A59T	4
12:25380194:T:C	C118S	2
12:25380194:T:C	D154N	1
12:25380194:T:C	D154Vfs*4	1
12:25380194:T:C	D33E	1
12:25380194:T:C	D92Y	1
12:25380194:T:C	E174Kfs*7	1
12:25380194:T:C	E3K	1
12:25380194:T:C	E62_E63insKYSAMR	1
12:25380194:T:C	E62K	2
12:25380194:T:C	E63delinsDQ	1
12:25380194:T:C	E63K	1
12:25380194:T:C	E98*	1
12:25380194:T:C	E98=	1
12:25380194:T:C	G10dup	1
12:25380194:T:C	G12A	39
12:25380194:T:C	G12C	95
12:25380194:T:C	G12D	208
12:25380194:T:C	G12R	37
12:25380194:T:C	G12S	25
12:25380194:T:C	G12V	183
12:25380194:T:C	G13=	2
12:25380194:T:C	G13C	14
12:25380194:T:C	G13D	75
12:25380194:T:C	G13V	1
12:25380194:T:C	G60=	9
12:25380194:T:C	H94N	1
12:25380194:T:C	I171Nfs*14	1
12:25380194:T:C	I21R	1
12:25380194:T:C	I24N	1
12:25380194:T:C	I36M	1
12:25380194:T:C	K117N	5
12:25380194:T:C	K176Q	1
12:25380194:T:C	K185Ifs*22	1
12:25380194:T:C	K5E	1
12:25380194:T:C	K88*	1
12:25380194:T:C	L19F	7
12:25380194:T:C	L23=	1
12:25380194:T:C	L52=	1
12:25380194:T:C	L56=	1
12:25380194:T:C	P110S	1
12:25380194:T:C	P140Lfs*21	1
12:25380194:T:C	P34L	1
12:25380194:T:C	Q129=	1
12:25380194:T:C	Q22K	3
12:25380194:T:C	Q61E	2
12:25380194:T:C	Q61H	22
12:25380194:T:C	Q61K	9
12:25380194:T:C	Q61L	10
12:25380194:T:C	Q61P	1
12:25380194:T:C	Q61R	8
12:25380194:T:C	R123Hfs*26	1
12:25380194:T:C	R135T	1
12:25380194:T:C	R151T	1
12:25380194:T:C	R164Q	2
12:25380194:T:C	R68M	1
12:25380194:T:C	R68S	1
12:25380194:T:C	S17T	1
12:25380194:T:C	T124Lfs*23	1
12:25380194:T:C	T158A	1
12:25380194:T:C	T20=	1
12:25380194:T:C	T20R	1
12:25380194:T:C	T35=	1
12:25380194:T:C	T58K	1
12:25380194:T:C	V14I	2
12:25380194:T:C	V7L	1
12:25380194:T:C	Y71C	1
12:25380194:T:C	Y96=	1
12:25380209:G:A	A11_G12dup	1
12:25380209:G:A	A130V	1
12:25380209:G:A	A146P	2
12:25380209:G:A	A146T	25
12:25380209:G:A	A146V	3
12:25380209:G:A	A155D	1
12:25380209:G:A	A59E	2
12:25380209:G:A	A59G	3
12:25380209:G:A	A59T	4
12:25380209:G:A	C118S	2
12:25380209:G:A	D154N	1
12:25380209:G:A	D154Vfs*4	1
12:25380209:G:A	D33E	1
12:25380209:G:A	D92Y	1
12:25380209:G:A	E174Kfs*7	1
12:25380209:G:A	E3K	1
12:25380209:G:A	E62_E63insKYSAMR	1
12:25380209:G:A	E62K	2
12:25380209:G:A	E63delinsDQ	1
12:25380209:G:A	E63K	1
12:25380209:G:A	E98*	1
12:25380209:G:A	E98=	1
12:25380209:G:A	G10dup	1
12:25380209:G:A	G12A	39
12:25380209:G:A	G12C	95
12:25380209:G:A	G12D	208
12:25380209:G:A	G12R	37
12:25380209:G:A	G12S	25
12:25380209:G:A	G12V	183
12:25380209:G:A	G13=	2
12:25380209:G:A	G13C	14
12:25380209:G:A	G13D	75
12:25380209:G:A	G13V	1
12:25380209:G:A	G60=	9
12:25380209:G:A	H94N	1
12:25380209:G:A	I171Nfs*14	1
12:25380209:G:A	I21R	1
12:25380209:G:A	I24N	1
12:25380209:G:A	I36M	1
12:25380209:G:A	K117N	5
12:25380209:G:A	K176Q	1
12:25380209:G:A	K185Ifs*22	1
12:25380209:G:A	K5E	1
12:25380209:G:A	K88*	1
12:25380209:G:A	L19F	7
12:25380209:G:A	L23=	1
12:25380209:G:A	L52=	1
12:25380209:G:A	L56=	1
12:25380209:G:A	P110S	1
12:25380209:G:A	P140Lfs*21	1
12:25380209:G:A	P34L	1
12:25380209:G:A	Q129=	1
12:25380209:G:A	Q22K	3
12:25380209:G:A	Q61E	2
12:25380209:G:A	Q61H	22
12:25380209:G:A	Q61K	9
12:25380209:G:A	Q61L	10
12:25380209:G:A	Q61P	1
12:25380209:G:A	Q61R	8
12:25380209:G:A	R123Hfs*26	1
12:25380209:G:A	R135T	1
12:25380209:G:A	R151T	1
12:25380209:G:A	R164Q	2
12:25380209:G:A	R68M	1
12:25380209:G:A	R68S	1
12:25380209:G:A	S17T	1
12:25380209:G:A	T124Lfs*23	1
12:25380209:G:A	T158A	1
12:25380209:G:A	T20=	1
12:25380209:G:A	T20R	1
12:25380209:G:A	T35=	1
12:25380209:G:A	T58K	1
12:25380209:G:A	V14I	2
12:25380209:G:A	V7L	1
12:25380209:G:A	Y71C	1
12:25380209:G:A	Y96=	1
12:25380260:T:C	A11_G12dup	1
12:25380260:T:C	A130V	1
12:25380260:T:C	A146P	2
12:25380260:T:C	A146T	25
12:25380260:T:C	A146V	3
12:25380260:T:C	A155D	1
12:25380260:T:C	A59E	2
12:25380260:T:C	A59G	3
12:25380260:T:C	A59T	4
12:25380260:T:C	C118S	2
12:25380260:T:C	D154N	1
12:25380260:T:C	D154Vfs*4	1
12:25380260:T:C	D33E	1
12:25380260:T:C	D92Y	1
12:25380260:T:C	E174Kfs*7	1
12:25380260:T:C	E3K	1
12:25380260:T:C	E62_E63insKYSAMR	1
12:25380260:T:C	E62K	2
12:25380260:T:C	E63delinsDQ	1
12:25380260:T:C	E63K	1
12:25380260:T:C	E98*	1
12:25380260:T:C	E98=	1
12:25380260:T:C	G10dup	1
12:25380260:T:C	G12A	39
12:25380260:T:C	G12C	95
12:25380260:T:C	G12D	208
12:25380260:T:C	G12R	37
12:25380260:T:C	G12S	25
12:25380260:T:C	G12V	183
12:25380260:T:C	G13=	2
12:25380260:T:C	G13C	14
12:25380260:T:C	G13D	75
12:25380260:T:C	G13V	1
12:25380260:T:C	G60=	9
12:25380260:T:C	H94N	1
12:25380260:T:C	I171Nfs*14	1
12:25380260:T:C	I21R	1
12:25380260:T:C	I24N	1
12:25380260:T:C	I36M	1
12:25380260:T:C	K117N	5
12:25380260:T:C	K176Q	1
12:25380260:T:C	K185Ifs*22	1
12:25380260:T:C	K5E	1
12:25380260:T:C	K88*	1
12:25380260:T:C	L19F	7
12:25380260:T:C	L23=	1
12:25380260:T:C	L52=	1
12:25380260:T:C	L56=	1
12:25380260:T:C	P110S	1
12:25380260:T:C	P140Lfs*21	1
12:25380260:T:C	P34L	1
12:25380260:T:C	Q129=	1
12:25380260:T:C	Q22K	3
12:25380260:T:C	Q61E	2
12:25380260:T:C	Q61H	22
12:25380260:T:C	Q61K	9
12:25380260:T:C	Q61L	10
12:25380260:T:C	Q61P	1
12:25380260:T:C	Q61R	8
12:25380260:T:C	R123Hfs*26	1
12:25380260:T:C	R135T	1
12:25380260:T:C	R151T	1
12:25380260:T:C	R164Q	2
12:25380260:T:C	R68M	1
12:25380260:T:C	R68S	1
12:25380260:T:C	S17T	1
12:25380260:T:C	T124Lfs*23	1
12:25380260:T:C	T158A	1
12:25380260:T:C	T20=	1
12:25380260:T:C	T20R	1
12:25380260:T:C	T35=	1
12:25380260:T:C	T58K	1
12:25380260:T:C	V14I	2
12:25380260:T:C	V7L	1
12:25380260:T:C	Y71C	1
12:25380260:T:C	Y96=	1
12:25380275:T:G	A11_G12dup	1
12:25380275:T:G	A130V	1
12:25380275:T:G	A146P	2
12:25380275:T:G	A146T	25
12:25380275:T:G	A146V	3
12:25380275:T:G	A155D	1
12:25380275:T:G	A59E	2
12:25380275:T:G	A59G	3
12:25380275:T:G	A59T	4
12:25380275:T:G	C118S	2
12:25380275:T:G	D154N	1
12:25380275:T:G	D154Vfs*4	1
12:25380275:T:G	D33E	1
12:25380275:T:G	D92Y	1
12:25380275:T:G	E174Kfs*7	1
12:25380275:T:G	E3K	1
12:25380275:T:G	E62_E63insKYSAMR	1
12:25380275:T:G	E62K	2
12:25380275:T:G	E63delinsDQ	1
12:25380275:T:G	E63K	1
12:25380275:T:G	E98*	1
12:25380275:T:G	E98=	1
12:25380275:T:G	G10dup	1
12:25380275:T:G	G12A	39
12:25380275:T:G	G12C	95
12:25380275:T:G	G12D	208
12:25380275:T:G	G12R	37
12:25380275:T:G	G12S	25
12:25380275:T:G	G12V	183
12:25380275:T:G	G13=	2
12:25380275:T:G	G13C	14
12:25380275:T:G	G13D	75
12:25380275:T:G	G13V	1
12:25380275:T:G	G60=	9
12:25380275:T:G	H94N	1
12:25380275:T:G	I171Nfs*14	1
12:25380275:T:G	I21R	1
12:25380275:T:G	I24N	1
12:25380275:T:G	I36M	1
12:25380275:T:G	K117N	5
12:25380275:T:G	K176Q	1
12:25380275:T:G	K185Ifs*22	1
12:25380275:T:G	K5E	1
12:25380275:T:G	K88*	1
12:25380275:T:G	L19F	7
12:25380275:T:G	L23=	1
12:25380275:T:G	L52=	1
12:25380275:T:G	L56=	1
12:25380275:T:G	P110S	1
12:25380275:T:G	P140Lfs*21	1
12:25380275:T:G	P34L	1
12:25380275:T:G	Q129=	1
12:25380275:T:G	Q22K	3
12:25380275:T:G	Q61E	2
12:25380275:T:G	Q61H	22
12:25380275:T:G	Q61K	9
12:25380275:T:G	Q61L	10
12:25380275:T:G	Q61P	1
12:25380275:T:G	Q61R	8
12:25380275:T:G	R123Hfs*26	1
12:25380275:T:G	R135T	1
12:25380275:T:G	R151T	1
12:25380275:T:G	R164Q	2
12:25380275:T:G	R68M	1
12:25380275:T:G	R68S	1
12:25380275:T:G	S17T	1
12:25380275:T:G	T124Lfs*23	1
12:25380275:T:G	T158A	1
12:25380275:T:G	T20=	1
12:25380275:T:G	T20R	1
12:25380275:T:G	T35=	1
12:25380275:T:G	T58K	1
12:25380275:T:G	V14I	2
12:25380275:T:G	V7L	1
12:25380275:T:G	Y71C	1
12:25380275:T:G	Y96=	1
12:25398226:T:C	A11_G12dup	1
12:25398226:T:C	A130V	1
12:25398226:T:C	A146P	2
12:25398226:T:C	A146T	25
12:25398226:T:C	A146V	3
12:25398226:T:C	A155D	1
12:25398226:T:C	A59E	2
12:25398226:T:C	A59G	3
12:25398226:T:C	A59T	4
12:25398226:T:C	C118S	2
12:25398226:T:C	D154N	1
12:25398226:T:C	D154Vfs*4	1
12:25398226:T:C	D33E	1
12:25398226:T:C	D92Y	1
12:25398226:T:C	E174Kfs*7	1
12:25398226:T:C	E3K	1
12:25398226:T:C	E62_E63insKYSAMR	1
12:25398226:T:C	E62K	2
12:25398226:T:C	E63delinsDQ	1
12:25398226:T:C	E63K	1
12:25398226:T:C	E98*	1
12:25398226:T:C	E98=	1
12:25398226:T:C	G10dup	1
12:25398226:T:C	G12A	39
12:25398226:T:C	G12C	95
12:25398226:T:C	G12D	208
12:25398226:T:C	G12R	37
12:25398226:T:C	G12S	25
12:25398226:T:C	G12V	183
12:25398226:T:C	G13=	2
12:25398226:T:C	G13C	14
12:25398226:T:C	G13D	75
12:25398226:T:C	G13V	1
12:25398226:T:C	G60=	9
12:25398226:T:C	H94N	1
12:25398226:T:C	I171Nfs*14	1
12:25398226:T:C	I21R	1
12:25398226:T:C	I24N	1
12:25398226:T:C	I36M	1
12:25398226:T:C	K117N	5
12:25398226:T:C	K176Q	1
12:25398226:T:C	K185Ifs*22	1
12:25398226:T:C	K5E	1
12:25398226:T:C	K88*	1
12:25398226:T:C	L19F	7
12:25398226:T:C	L23=	1
12:25398226:T:C	L52=	1
12:25398226:T:C	L56=	1
12:25398226:T:C	P110S	1
12:25398226:T:C	P140Lfs*21	1
12:25398226:T:C	P34L	1
12:25398226:T:C	Q129=	1
12:25398226:T:C	Q22K	3
12:25398226:T:C	Q61E	2
12:25398226:T:C	Q61H	22
12:25398226:T:C	Q61K	9
12:25398226:T:C	Q61L	10
12:25398226:T:C	Q61P	1
12:25398226:T:C	Q61R	8
12:25398226:T:C	R123Hfs*26	1
12:25398226:T:C	R135T	1
12:25398226:T:C	R151T	1
12:25398226:T:C	R164Q	2
12:25398226:T:C	R68M	1
12:25398226:T:C	R68S	1
12:25398226:T:C	S17T	1
12:25398226:T:C	T124Lfs*23	1
12:25398226:T:C	T158A	1
12:25398226:T:C	T20=	1
12:25398226:T:C	T20R	1
12:25398226:T:C	T35=	1
12:25398226:T:C	T58K	1
12:25398226:T:C	V14I	2
12:25398226:T:C	V7L	1
12:25398226:T:C	Y71C	1
12:25398226:T:C	Y96=	1
12:25398229:G:A	A11_G12dup	1
12:25398229:G:A	A130V	1
12:25398229:G:A	A146P	2
12:25398229:G:A	A146T	25
12:25398229:G:A	A146V	3
12:25398229:G:A	A155D	1
12:25398229:G:A	A59E	2
12:25398229:G:A	A59G	3
12:25398229:G:A	A59T	4
12:25398229:G:A	C118S	2
12:25398229:G:A	D154N	1
12:25398229:G:A	D154Vfs*4	1
12:25398229:G:A	D33E	1
12:25398229:G:A	D92Y	1
12:25398229:G:A	E174Kfs*7	1
12:25398229:G:A	E3K	1
12:25398229:G:A	E62_E63insKYSAMR	1
12:25398229:G:A	E62K	2
12:25398229:G:A	E63delinsDQ	1
12:25398229:G:A	E63K	1
12:25398229:G:A	E98*	1
12:25398229:G:A	E98=	1
12:25398229:G:A	G10dup	1
12:25398229:G:A	G12A	39
12:25398229:G:A	G12C	95
12:25398229:G:A	G12D	208
12:25398229:G:A	G12R	37
12:25398229:G:A	G12S	25
12:25398229:G:A	G12V	183
12:25398229:G:A	G13=	2
12:25398229:G:A	G13C	14
12:25398229:G:A	G13D	75
12:25398229:G:A	G13V	1
12:25398229:G:A	G60=	9
12:25398229:G:A	H94N	1
12:25398229:G:A	I171Nfs*14	1
12:25398229:G:A	I21R	1
12:25398229:G:A	I24N	1
12:25398229:G:A	I36M	1
12:25398229:G:A	K117N	5
12:25398229:G:A	K176Q	1
12:25398229:G:A	K185Ifs*22	1
12:25398229:G:A	K5E	1
12:25398229:G:A	K88*	1
12:25398229:G:A	L19F	7
12:25398229:G:A	L23=	1
12:25398229:G:A	L52=	1
12:25398229:G:A	L56=	1
12:25398229:G:A	P110S	1
12:25398229:G:A	P140Lfs*21	1
12:25398229:G:A	P34L	1
12:25398229:G:A	Q129=	1
12:25398229:G:A	Q22K	3
12:25398229:G:A	Q61E	2
12:25398229:G:A	Q61H	22
12:25398229:G:A	Q61K	9
12:25398229:G:A	Q61L	10
12:25398229:G:A	Q61P	1
12:25398229:G:A	Q61R	8
12:25398229:G:A	R123Hfs*26	1
12:25398229:G:A	R135T	1
12:25398229:G:A	R151T	1
12:25398229:G:A	R164Q	2
12:25398229:G:A	R68M	1
12:25398229:G:A	R68S	1
12:25398229:G:A	S17T	1
12:25398229:G:A	T124Lfs*23	1
12:25398229:G:A	T158A	1
12:25398229:G:A	T20=	1
12:25398229:G:A	T20R	1
12:25398229:G:A	T35=	1
12:25398229:G:A	T58K	1
12:25398229:G:A	V14I	2
12:25398229:G:A	V7L	1
12:25398229:G:A	Y71C	1
12:25398229:G:A	Y96=	1
12:25398246:G:GA	A11_G12dup	1
12:25398246:G:GA	A130V	1
12:25398246:G:GA	A146P	2
12:25398246:G:GA	A146T	25
12:25398246:G:GA	A146V	3
12:25398246:G:GA	A155D	1
12:25398246:G:GA	A59E	2
12:25398246:G:GA	A59G	3
12:25398246:G:GA	A59T	4
12:25398246:G:GA	C118S	2
12:25398246:G:GA	D154N	1
12:25398246:G:GA	D154Vfs*4	1
12:25398246:G:GA	D33E	1
12:25398246:G:GA	D92Y	1
12:25398246:G:GA	E174Kfs*7	1
12:25398246:G:GA	E3K	1
12:25398246:G:GA	E62_E63insKYSAMR	1
12:25398246:G:GA	E62K	2
12:25398246:G:GA	E63delinsDQ	1
12:25398246:G:GA	E63K	1
12:25398246:G:GA	E98*	1
12:25398246:G:GA	E98=	1
12:25398246:G:GA	G10dup	1
12:25398246:G:GA	G12A	39
12:25398246:G:GA	G12C	95
12:25398246:G:GA	G12D	208
12:25398246:G:GA	G12R	37
12:25398246:G:GA	G12S	25
12:25398246:G:GA	G12V	183
12:25398246:G:GA	G13=	2
12:25398246:G:GA	G13C	14
12:25398246:G:GA	G13D	75
12:25398246:G:GA	G13V	1
12:25398246:G:GA	G60=	9
12:25398246:G:GA	H94N	1
12:25398246:G:GA	I171Nfs*14	1
12:25398246:G:GA	I21R	1
12:25398246:G:GA	I24N	1
12:25398246:G:GA	I36M	1
12:25398246:G:GA	K117N	5
12:25398246:G:GA	K176Q	1
12:25398246:G:GA	K185Ifs*22	1
12:25398246:G:GA	K5E	1
12:25398246:G:GA	K88*	1
12:25398246:G:GA	L19F	7
12:25398246:G:GA	L23=	1
12:25398246:G:GA	L52=	1
12:25398246:G:GA	L56=	1
12:25398246:G:GA	P110S	1
12:25398246:G:GA	P140Lfs*21	1
12:25398246:G:GA	P34L	1
12:25398246:G:GA	Q129=	1
12:25398246:G:GA	Q22K	3
12:25398246:G:GA	Q61E	2
12:25398246:G:GA	Q61H	22
12:25398246:G:GA	Q61K	9
12:25398246:G:GA	Q61L	10
12:25398246:G:GA	Q61P	1
12:25398246:G:GA	Q61R	8
12:25398246:G:GA	R123Hfs*26	1
12:25398246:G:GA	R135T	1
12:25398246:G:GA	R151T	1
12:25398246:G:GA	R164Q	2
12:25398246:G:GA	R68M	1
12:25398246:G:GA	R68S	1
12:25398246:G:GA	S17T	1
12:25398246:G:GA	T124Lfs*23	1
12:25398246:G:GA	T158A	1
12:25398246:G:GA	T20=	1
12:25398246:G:GA	T20R	1
12:25398246:G:GA	T35=	1
12:25398246:G:GA	T58K	1
12:25398246:G:GA	V14I	2
12:25398246:G:GA	V7L	1
12:25398246:G:GA	Y71C	1
12:25398246:G:GA	Y96=	1
12:25398285:C:G,A	A11_G12dup	1
12:25398285:C:G,A	A130V	1
12:25398285:C:G,A	A146P	2
12:25398285:C:G,A	A146T	25
12:25398285:C:G,A	A146V	3
12:25398285:C:G,A	A155D	1
12:25398285:C:G,A	A59E	2
12:25398285:C:G,A	A59G	3
12:25398285:C:G,A	A59T	4
12:25398285:C:G,A	C118S	2
12:25398285:C:G,A	D154N	1
12:25398285:C:G,A	D154Vfs*4	1
12:25398285:C:G,A	D33E	1
12:25398285:C:G,A	D92Y	1
12:25398285:C:G,A	E174Kfs*7	1
12:25398285:C:G,A	E3K	1
12:25398285:C:G,A	E62_E63insKYSAMR	1
12:25398285:C:G,A	E62K	2
12:25398285:C:G,A	E63delinsDQ	1
12:25398285:C:G,A	E63K	1
12:25398285:C:G,A	E98*	1
12:25398285:C:G,A	E98=	1
12:25398285:C:G,A	G10dup	1
12:25398285:C:G,A	G12A	39
12:25398285:C:G,A	G12C	95
12:25398285:C:G,A	G12D	208
12:25398285:C:G,A	G12R	37
12:25398285:C:G,A	G12S	25
12:25398285:C:G,A	G12V	183
12:25398285:C:G,A	G13=	2
12:25398285:C:G,A	G13C	14
12:25398285:C:G,A	G13D	75
12:25398285:C:G,A	G13V	1
12:25398285:C:G,A	G60=	9
12:25398285:C:G,A	H94N	1
12:25398285:C:G,A	I171Nfs*14	1
12:25398285:C:G,A	I21R	1
12:25398285:C:G,A	I24N	1
12:25398285:C:G,A	I36M	1
12:25398285:C:G,A	K117N	5
12:25398285:C:G,A	K176Q	1
12:25398285:C:G,A	K185Ifs*22	1
12:25398285:C:G,A	K5E	1
12:25398285:C:G,A	K88*	1
12:25398285:C:G,A	L19F	7
12:25398285:C:G,A	L23=	1
12:25398285:C:G,A	L52=	1
12:25398285:C:G,A	L56=	1
12:25398285:C:G,A	P110S	1
12:25398285:C:G,A	P140Lfs*21	1
12:25398285:C:G,A	P34L	1
12:25398285:C:G,A	Q129=	1
12:25398285:C:G,A	Q22K	3
12:25398285:C:G,A	Q61E	2
12:25398285:C:G,A	Q61H	22
12:25398285:C:G,A	Q61K	9
12:25398285:C:G,A	Q61L	10
12:25398285:C:G,A	Q61P	1
12:25398285:C:G,A	Q61R	8
12:25398285:C:G,A	R123Hfs*26	1
12:25398285:C:G,A	R135T	1
12:25398285:C:G,A	R151T	1
12:25398285:C:G,A	R164Q	2
12:25398285:C:G,A	R68M	1
12:25398285:C:G,A	R68S	1
12:25398285:C:G,A	S17T	1
12:25398285:C:G,A	T124Lfs*23	1
12:25398285:C:G,A	T158A	1
12:25398285:C:G,A	T20=	1
12:25398285:C:G,A	T20R	1
12:25398285:C:G,A	T35=	1
12:25398285:C:G,A	T58K	1
12:25398285:C:G,A	V14I	2
12:25398285:C:G,A	V7L	1
12:25398285:C:G,A	Y71C	1
12:25398285:C:G,A	Y96=	1
12:25398286:A:G	A11_G12dup	1
12:25398286:A:G	A130V	1
12:25398286:A:G	A146P	2
12:25398286:A:G	A146T	25
12:25398286:A:G	A146V	3
12:25398286:A:G	A155D	1
12:25398286:A:G	A59E	2
12:25398286:A:G	A59G	3
12:25398286:A:G	A59T	4
12:25398286:A:G	C118S	2
12:25398286:A:G	D154N	1
12:25398286:A:G	D154Vfs*4	1
12:25398286:A:G	D33E	1
12:25398286:A:G	D92Y	1
12:25398286:A:G	E174Kfs*7	1
12:25398286:A:G	E3K	1
12:25398286:A:G	E62_E63insKYSAMR	1
12:25398286:A:G	E62K	2
12:25398286:A:G	E63delinsDQ	1
12:25398286:A:G	E63K	1
12:25398286:A:G	E98*	1
12:25398286:A:G	E98=	1
12:25398286:A:G	G10dup	1
12:25398286:A:G	G12A	39
12:25398286:A:G	G12C	95
12:25398286:A:G	G12D	208
12:25398286:A:G	G12R	37
12:25398286:A:G	G12S	25
12:25398286:A:G	G12V	183
12:25398286:A:G	G13=	2
12:25398286:A:G	G13C	14
12:25398286:A:G	G13D	75
12:25398286:A:G	G13V	1
12:25398286:A:G	G60=	9
12:25398286:A:G	H94N	1
12:25398286:A:G	I171Nfs*14	1
12:25398286:A:G	I21R	1
12:25398286:A:G	I24N	1
12:25398286:A:G	I36M	1
12:25398286:A:G	K117N	5
12:25398286:A:G	K176Q	1
12:25398286:A:G	K185Ifs*22	1
12:25398286:A:G	K5E	1
12:25398286:A:G	K88*	1
12:25398286:A:G	L19F	7
12:25398286:A:G	L23=	1
12:25398286:A:G	L52=	1
12:25398286:A:G	L56=	1
12:25398286:A:G	P110S	1
12:25398286:A:G	P140Lfs*21	1
12:25398286:A:G	P34L	1
12:25398286:A:G	Q129=	1
12:25398286:A:G	Q22K	3
12:25398286:A:G	Q61E	2
12:25398286:A:G	Q61H	22
12:25398286:A:G	Q61K	9
12:25398286:A:G	Q61L	10
12:25398286:A:G	Q61P	1
12:25398286:A:G	Q61R	8
12:25398286:A:G	R123Hfs*26	1
12:25398286:A:G	R135T	1
12:25398286:A:G	R151T	1
12:25398286:A:G	R164Q	2
12:25398286:A:G	R68M	1
12:25398286:A:G	R68S	1
12:25398286:A:G	S17T	1
12:25398286:A:G	T124Lfs*23	1
12:25398286:A:G	T158A	1
12:25398286:A:G	T20=	1
12:25398286:A:G	T20R	1
12:25398286:A:G	T35=	1
12:25398286:A:G	T58K	1
12:25398286:A:G	V14I	2
12:25398286:A:G	V7L	1
12:25398286:A:G	Y71C	1
12:25398286:A:G	Y96=	1
12:25398295:T:C	A11_G12dup	1
12:25398295:T:C	A130V	1
12:25398295:T:C	A146P	2
12:25398295:T:C	A146T	25
12:25398295:T:C	A146V	3
12:25398295:T:C	A155D	1
12:25398295:T:C	A59E	2
12:25398295:T:C	A59G	3
12:25398295:T:C	A59T	4
12:25398295:T:C	C118S	2
12:25398295:T:C	D154N	1
12:25398295:T:C	D154Vfs*4	1
12:25398295:T:C	D33E	1
12:25398295:T:C	D92Y	1
12:25398295:T:C	E174Kfs*7	1
12:25398295:T:C	E3K	1
12:25398295:T:C	E62_E63insKYSAMR	1
12:25398295:T:C	E62K	2
12:25398295:T:C	E63delinsDQ	1
12:25398295:T:C	E63K	1
12:25398295:T:C	E98*	1
12:25398295:T:C	E98=	1
12:25398295:T:C	G10dup	1
12:25398295:T:C	G12A	39
12:25398295:T:C	G12C	95
12:25398295:T:C	G12D	208
12:25398295:T:C	G12R	37
12:25398295:T:C	G12S	25
12:25398295:T:C	G12V	183
12:25398295:T:C	G13=	2
12:25398295:T:C	G13C	14
12:25398295:T:C	G13D	75
12:25398295:T:C	G13V	1
12:25398295:T:C	G60=	9
12:25398295:T:C	H94N	1
12:25398295:T:C	I171Nfs*14	1
12:25398295:T:C	I21R	1
12:25398295:T:C	I24N	1
12:25398295:T:C	I36M	1
12:25398295:T:C	K117N	5
12:25398295:T:C	K176Q	1
12:25398295:T:C	K185Ifs*22	1
12:25398295:T:C	K5E	1
12:25398295:T:C	K88*	1
12:25398295:T:C	L19F	7
12:25398295:T:C	L23=	1
12:25398295:T:C	L52=	1
12:25398295:T:C	L56=	1
12:25398295:T:C	P110S	1
12:25398295:T:C	P140Lfs*21	1
12:25398295:T:C	P34L	1
12:25398295:T:C	Q129=	1
12:25398295:T:C	Q22K	3
12:25398295:T:C	Q61E	2
12:25398295:T:C	Q61H	22
12:25398295:T:C	Q61K	9
12:25398295:T:C	Q61L	10
12:25398295:T:C	Q61P	1
12:25398295:T:C	Q61R	8
12:25398295:T:C	R123Hfs*26	1
12:25398295:T:C	R135T	1
12:25398295:T:C	R151T	1
12:25398295:T:C	R164Q	2
12:25398295:T:C	R68M	1
12:25398295:T:C	R68S	1
12:25398295:T:C	S17T	1
12:25398295:T:C	T124Lfs*23	1
12:25398295:T:C	T158A	1
12:25398295:T:C	T20=	1
12:25398295:T:C	T20R	1
12:25398295:T:C	T35=	1
12:25398295:T:C	T58K	1
12:25398295:T:C	V14I	2
12:25398295:T:C	V7L	1
12:25398295:T:C	Y71C	1
12:25398295:T:C	Y96=	1
