## Extended Data Tables for "Comprehensive structure-function analysis reveals gain- and loss-of-function mechanisms impacting oncogenic KRAS activity": Extended Data Table 4.xlsx

### Sheet: Legend
Extended Data Table 4: Crystallization condition for KRASG12D inactivating mutants.
Column	Description
G12D Inactivating mutant (GDP-bound)	Relevant KRAS Mutant Protein
Crystallization Condition	Conditions for crystallizing respective KRAS double mutants

### Sheet: Crystallization condition for K
G12D Inactivating mutant	Crystallization Condition
(GDP-bound)
G12D/E3K	2.2 M (NH4)2SO4; 0.2 NH4NO3
G12D/F28K	3.2 M (NH4)2SO4; 0.1 M Na3Cit pH 5
G12D/P34R	0.2 M Sodium Malonate, 2.2 M (NH4)2SO4
G12D/R41Q	30% PEG MME 2K; 0.1 M KSCN
G12D/V45E	2.2 M (NH4)2SO4; 0.2 KI
G12D/D54R	2.2 M (NH4)2SO4; 0.2 Na2HPO4
G12D/I55E	2.2 M (NH4)2SO4; 0.2 K Acetate
G12D/G60R	0.2 M Lithium Acetate, 2.2 M (NH4)2SO4
G12D/E62Q	0.2 M Sodium Formate, 2.2 M (NH4)2SO4
G12D/M67R	0.2 M NH4 Acetate; 2.2 M (NH4)2SO4
G12D/V103Y	2.2 M (NH4)2SO4; 0.2 KNO3
