## Extended Data Tables for "Comprehensive structure-function analysis reveals gain- and loss-of-function mechanisms impacting oncogenic KRAS activity": Extended Data Table 5.xlsx

### Sheet: Legend
Supplementary Table 5: Crystallographic data collection and refinement statistics.
Column	Description
Data Collection/Refinement	Crystallographic data collection and refinement statistics
KRAS-GDP G12D/E3K	KRAS-GDP G12D/E3K
KRAS-GDP G12D/F28K	KRAS-GDP G12D/F28K
KRAS-GDP G12D/P34R	KRAS-GDP G12D/P34R
KRAS-GDP G12D/R41Q	KRAS-GDP G12D/R41Q
KRAS-GDP G12D/V45E	KRAS-GDP G12D/V45E
KRAS-GDP G12D/D54R	KRAS-GDP G12D/D54R
KRAS-GDP G12D/I55E	KRAS-GDP G12D/I55E
KRAS-GDP G12D/G60R	KRAS-GDP G12D/G60R
KRAS-GDP G12D/E62Q	KRAS-GDP G12D/E62Q
KRAS-GDP G12D/M67R	KRAS-GDP G12D/M67R
KRAS-GDP G12D/V103Y	KRAS-GDP G12D/V103Y

### Sheet: Crystallographic data collectio
	KRAS-GDP G12D/E3K	KRAS-GDP G12D/F28K	KRAS-GDP G12D/P34R	KRAS-GDP G12D/R41Q	KRAS-GDP G12D/V45E	KRAS-GDP G12D/D54R	KRAS-GDP G12D/I55E		KRAS-GDP G12D/G60R		KRAS-GDP G12D/E62Q		KRAS-GDP G12D/M67R		KRAS-GDP G12D/V103Y
Data collection
Resolution range (Å)	73.54 - 1.87 (1.94 - 1.87)	62.24 - 1.74 (1.79 - 1.74)	73.35 - 1.50 (1.54 - 1.50)	64.86 – 1.22 (1.24 – 1.22)	73.5 - 2.20 (2.25 - 2.20)	71.66 - 2.51 (2.58 - 2.51)	56.16 - 1.42 (1.46 - 1.42)		73.21 - 1.80 (1.85 - 1.80)		73.53 - 1.94 (1.99 - 1.94)		73.29 - 1.70 (1.74 – 1.70)		74.43 – 1.80 (1.85 – 1.80)
Space group	P 3	P 1	P 3	P 212121	P 3	P 3	C 121		P 3		P 3		P 3		P 3
Unit cell
a, b, c (Å)	85.17 85.17 42.03	30.75 39.13 62.90	84.69 84.69 41.91	41.30 59.07 64.86	84.87 84.87 41.39	82.75 82.75 40.68	136.21 78.73 56.16		84.54 84.54 41.56		84.91 84.91 41.89		84.63 84.63 41.76		85.94 85.94 41.78
α, β, γ (°)	90 90 120	81.85 86.32 75.09	90 90 120	90 90 90	90 90 120	90 90 120	90 90 90		90 90 120		90 90 120		90 90 120		90 90 120
Total reflections	194498 (15893)	98090 (7503)	548328 (40424)	559635 (64154)	67809 (4941)	30186 (2213)	739144 (52117)		202770 (15303)		56661 (4355)		191639 (13683)		146428 (10990)
Unique reflections	27828 (2101)	26971 (1997)	53835 (4009)	47616 (1874)	16944 (1227)	10348 (784)	110221 (7924)		30789 (2279)		24202 (1866)		36795 (2745)		31943 (2375)
Multiplicity	7.0 (7.6)	3.6 (3.8)	10.2 (10.1)	11.8 (9.2)	4.0 (4.0)	2.9 (2.8)	6.7 (6.6)		6.6 (6.7)		2.3 (2.3)		5.2 (5.0)		4.6 (4.6)
Completeness (%)	98.6 (100.0)	93.7 (93.2)	100 (100)	98.5 (90.9)	99.6 (99.6)	97.2 (97.5)	98.7 (96.4)		99.9 (100.0)		96.7 (98.9)		99.9 (99.9)		99.8 (100.0)
Mean I/sigma(I)	9.50 (3.37)	8.99 (2.26)	17.91 (3.33)	21.75 (3.46)	8.78 (2.83)	8.13 (1.82)	16.38 (2.79)		11.87 (2.83)		7.99 (3.23)		12.00 (2.17)		14.50 (2.47)
Wilson B-factor (Å2)	27.8	17	22.9	13	34.2	52.6	19.8		31.6		33.3		27.7		27.4
R-merge	0.128 (0.571)	0.116 (0.851)	0.069 (0.757)	0.059 (0.535)	0.151 (1.075)	0.079 (0.716)	0.058 (0.761)		0.101 (0.817)		0.079 (0.336)		0.074 (0.747)		0.059 (0.712)
R-meas	0.138 (0.612)	0.137 (0.992)	0.079 (0.889)	0.061 (0.567)	0.175 (1.242)	0.096 (0.883)	0.063 (0.826)		0.110 (0.885)		0.101 (0.432)		0.083 (0.838)		0.067 (0.805)
CC1/2	0.991 (0.712)	0.994 (0.658)	0.998 (0.826)	0.999 (0.907)	0.987 (0.352)	0.997 (0.469)	0.998 (0.876)		0.995 (0.687)		0.986 (0.541)		0.997 (0.561)		0.997 (0.717)
Refinement
Resolution range (Å)	18.99 - 1.87 (1.97 - 1.87)	34.13 - 1.74 (1.80 - 1.74)	42.35 - 1.50 (1.54 - 1.50)	43.67 – 1.22 (1.25 – 1.22)	73.5 - 2.20 (2.31 - 2.20)	71.66 - 2.51 (2.64 - 2.51)	19.68 - 1.42 (1.46 - 1.42)		42.27 - 1.80 (1.85 - 1.80)		42.46 - 1.94 (2.05 - 1.94)		18.87 - 1.70 (1.74 – 1.70)		41.97 – 1.80 (1.86 – 1.80)
Reflections used	26535 (3873)	26966 (2560)	53835 (3684)	47542(2684)	16082 (2305)	10371(1324)	110218 (7473)		28784 (2118)		22261(3312)		36795(2497)		31943(2141)
Reflections used for R-free	1292 (194)	1347 (134)	1972 (140)	2000 (118)	873 (156)	1025 (147)	1978 (134)		2004 (158)		2026 (301)		2016 (146)		1974 (142)
R-work	0.1312(0.174)	0.1831 (0.2731)	0.1842 (0.2908)	0.1763 (0.2644)	0.1697 (0.2410)	0.1974 (0.2959)	0.1764 (0.2463)		0.1230 (0.1900)		0.1389 (0.2030)		0.1697 (0.2844)		0.1722 (0.3172)
R-free	0.1598 (0.226)	0.2222 (0.3328)	0.2172 (0.3041)	0.1902 (0.2730)	0.2088 (0.3000)	0.2681 (0.3719)	0.1963 (0.2901)		0.1739 (0.2510)		0.1612 (0.2400)		0.2089 (0.2822)		0.2078 (0.3372)
Number of non-H atoms	2833	2898	2728	1558	2651	2556	4526		2613		2667		2656		2802
macromolecules	2635	2696	2600	1355	2561	2454	4077		2508		2550		2479		2618
ligands	63	83	58	29	57	63	89		58		63		58		58
solvent	135	119	70	174	33	39	360		47		54		119		126
Protein residues	332	337	328	170	323	316	510		318		322		315		330
RMS - bond length (Å)	0.003	0.007	0.011	0.005	0.003	0.007	0.016		0.007		0.004		0.014		0.013
RMS - bond angle (°)	1.052	0.961	1.28	0.951	1.167	1.04	1.52		1.626		1.062		1.24		1.39
Ramachandran statistics	96.93	99.1	98.11	98.21	95.24	98.7	98.59		98.06		99.05		96.74		97.53
favoured (%)
allowed (%)	3.07	0.9	1.89	1.79	4.76	1.3	1.41		1.94		0.95		3.26		2.47
outliers (%)	0	0	0	0	0	0	0		0		0		0		0
Average B-factor (Å2)	31.5	20.9	25.14	20.81	40.12	64.19	28.79		32.97		36.5		30.98		33.81
macromolecules	31.33	20.63	25.24	19.73	40.44	64.68	28.22		33		36.64		31.07		33.94
ligands	43.41	44.63	22.01	12.68	23.16	49.75	21.46		29.09		39.35		24.04		26.8
solvent	37.79	23.65	24.11	30.56	33.18	56.75	37.1		36.15		39.09		32.4		34.34
Note: Statistics for the highest-resolution shell are shown in parentheses.
