## Extended Data Tables for "Comprehensive structure-function analysis reveals gain- and loss-of-function mechanisms impacting oncogenic KRAS activity": Extended Data Table 6.xlsx

### Sheet: Legend
Extended Data Table 6: Summary of biochemical analysis of KRASG12D inactivating mutants.
Column	Description
G12D inactivating mutants	KRAS Protein utilized in assay
Thermal Stability	KRAS Stability evaluated by Thermal Shift Assay
GDP exchange (Off-rate, min-1)	KRAS Baseline and SOS1-mediated nucleotide mass psectrometry dissociation assay
GTPase activity (min-1)	KRAS Baseline GTPase and NF1-dependent activity evaluated by phopshate sensor assay
GAP Binding Affinity (KD in µM)	KRAS Binding of NF1 evaluated by isothermal titration calorimetry
Effectors (Binding Affinity, KD in µM)	KRAS Binding of RAS effector evaluated by isothermal titration calorimetry

### Sheet: Summary of biochemical analysis
G12D inactivating mutants	Thermal Stability	GDP exchange		GTPase activity		GAP	Effectors
		(Off-rate, min-1)		(min-1)		Binding	(Binding Affinity, KD in µM)
						Affinity (KD in µM)
KRAS	Tm	Intrinsic	SOS- mediated	Intrinsic	NF1- mediated	NF1-GRD	RAF1-RBD	PIK3γ-V223K
WT	56.8	8.69e-3 ± 9.0e-4	2.46e-1 ± 3.0e-2	4.17e-3 ± 1.8e-5	2.51e-2 ± 1.3e-3	1.18 ± 0.09	0.25 ± 0.03	2.03 ± 0.22
G12D	60.5	4.6e-3 ± 4.0e-4	5.79e-2 ± 1.6e-3	9.29e-4 ± 5.7e-6	9.97e-4 ± 8.8e-6	8.3 ± 0.54	0.49 ± 0.06	1.54 ± 0.13
G12D/E3K	59.4	7.42e-3 ± 3.0e-4	8.06e-2 ± 1.6e-3	6.75e-4 ± 3.2e-6	7.52e-4 ± 2.6e-6	4.31 ± 0.44	3.15 ± 0.52	0.8 ± 0.06
G12D/Q25E	61.7	4.41e-3 ± 3.2e-4	4.02e-3 ± 3.4e-3	7.91e-4 ± 6.2e-6	7.77e-4 ± 8.9e-6	11.8 ± 1.47	1.73 ± 0.13	4.08 ± 0.67
G12D/F28K	55.8	2.51e-2 ± 3.9e-3	1.45e-1 ± 1.3e-2	No activity	No activity	No Binding	18.3 ± 3.0	No Binding
G12D/P34R	59.3	4.05e-3 ± 7.5e-4	6.56e-3 ± 2.6e-4	1.05e-3 ± 3.0e-6	1.08e-3 ± 2.6e-6	No Binding	1.85 ± 0.21	No Binding
G12D/R41Q	61.6	3.92e-3 ± 3.4e-4	1.3e-2 ± 9.9e-4	1.0e-3 ± 7.2e-6	9.33e-4 ± 8.0e-6	7.41 ± 0.8	0.87 ± 0.08	1.93 ± 0.23
G12D/K42I	59.1	4.01e-2 ± 1.7e-4	7.82e-2 ± 6.2e-4	6.27e-4 ± 3.3e-6	7.00e-4 ± 2.2e-6	3.97 ± 0.35	0.20 ± 0.02	1.91 ± 0.22
G12D/Q43D	59.4	4.92e-3 ± 9.1e-4	1.68e-2 ± 3.9e-4	8.64e-4 ± 6.3e-6	8.33e-4 ± 7.2e-6	4.85 ± 0.79	0.22 ± 0.01	0.93 ± 0.13
G12D/V45E	59.9	3.84e-3 ± 2.1e-3	3.66e-2 ± 1.5e-3	8.94e-4 ± 4.1e-6	8.94e-4 ± 7.0e-6	3.35 ± 0.34	0.49 ± 0.04	1.6 ± 0.29
G12D/D54R	59	1.66e-2 ± 1.4e-3	1.78e-2 ± 1.4e-3	9.66e-4 ± 4.5e-6	9.48e-4 ± 7.5e-6	38.3 ± 11.3	6.2 ± 0.24	1.2 ± 0.19
G12D/I55E	46.8	2.36e-2 ± 1.0e-4	2.3e-2 ± 2.4e-4	No activity	No activity	No Binding	No Binding	No Binding
G12D/G60R	59.7	5.18e-3 ± 6.4e-4	5.82e-3 ± 5.9e-4	No activity	No activity	No Binding	9.6 ± 1.3	No Binding
G12D/E62Q	61.1	2.44e-3 ± 3.7e-4	1.12e-2 ± 2.7e-4	5.93e-4 ± 3.2e-6	6.26e-4 ± 2.5e-6	13.3 ± 2.38	0.22 ± 0.02	1.8 ± 0.27
G12D/M67R	60.6	3.84e-3 ± 1.6e-3	2.99e-3 ± 9.3e-4	9.24e-4 ± 3.6e-6	8.83e-4 ± 6.0e-6	No Binding	0.54 ± 0.02	0.62 ± 0.11
G12D/V103Y	62	4.33e-3 ± 1.2e-3	3.54e-3 ± 8.1e-4	4.07e-4 ± 2.5e-6	4.55e-4 ± 3.3e-6	12.1 ± 2.89	0.33 ± 0.02	3.03 ± 0.51
